# SCINA: Semi-Supervised Analysis of Single Cells *in silico*

**DOI:** 10.1101/559872

**Authors:** Ze Zhang, M.S. Danni Luo, Xue Zhong, Jin Huk Choi, Yuanqing Ma, Elena Mahrt, Wei Guo, Eric W Stawiski, Stacy Wang, Zora Modrusan, Somasekar Seshagiri, Payal Kapur, Xinlei Wang, Gary C. Hon, James Brugarolas, Tao Wang

**Affiliations:** Quantitative Biomedical Research Center, Department of Clinical Sciences, University of Texas Southwestern Medical Center, Dallas, TX, USA, 75390.; Bioinformatics Core Facility, University of Texas Southwestern Medical Center, Dallas, TX, USA, 75390.; Center for the Genetics of Host Defense, University of Texas Southwestern Medical Center, Dallas, TX, USA, 75390.; Kidney Cancer Program, Simmons Comprehensive Cancer Center, University of Texas Southwestern Medical Center, Dallas, TX, USA, 75390.; Department of Internal Medicine, University of Texas Southwestern Medical Center, Dallas, Texas, USA, 75390.; BioHPC, University of Texas Southwestern Medical Center, Dallas, Texas, USA, 75390.; Molecular Biology Department, Genentech, Inc., South San Francisco, CA, USA, 94080.; Bioinformatics and Computational Biology Department, Genentech, Inc., South San Francisco, CA, USA, 94080.; Department of Statistical Science, Southern Methodist University, Dallas, Texas, USA, 75275.; Department of Pathology, University of Texas Southwestern Medical Center, Dallas, TX, USA, 75390.; Laboratory of Regulatory Genomics, Cecil H. and Ida Green Center for Reproductive Biology Sciences, Division of Basic Reproductive Biology Research, Department of Obstetrics and Gynecology, University of Texas Southwestern Medical Center, Dallas, TX, USA, 75390

**Keywords:** scRNA-seq, CyTOF, SCINA, FH-deficient, RCC

## Abstract

Advances in single-cell RNA sequencing (scRNA-Seq) have allowed for comprehensive analyses of single cell data. However, current analyses of scRNA-Seq data usually start from unsupervised clustering or visualization. These methods ignore the prior knowledge of transcriptomes and of the probable structures of the data. Moreover, cell identification heavily relies on subjective and inaccurate human inspection afterwards. We reversed this paradigm and developed SCINA, a semi-supervised model, for analyses of scRNA-Seq and flow cytometry/CyTOF data, and other data of similar format, by automatically exploiting previously established gene signatures using an expectation-maximization (EM) algorithm. We applied SCINA on a wide range of datasets, and showed its accuracy, stableness and efficiency exceeded most popular unsupervised approaches. Notably, SCINA discovered an intermediate stage of oligodendrocyte from mouse brain scRNA-Seq data. SCINA also detected immune cell population shifting in *Stk4* knock-out mouse cytometry data. Finally, SCINA identified a new kidney tumor clade with similarity to FH-deficient tumors from bulk tumor data. Overall, SCINA provides both methodological advances and biological insights from perspectives different from traditional analytical methods.
