## Supplement. Tables for "SCINA: Semi-Supervised Analysis of Single Cells *in silico*"

### Sheet: Model validation
	Sup. Table 1 Accuracy of SCINA in simulated datasets of varying parameter settings. These datasets are all variants of the simulation dataset in Fig. 2a, but have different number of genes, cell types, cells, and signature genes for each cell type.
	Experiment	#genes	#cells	#cell types	#Signature genes in each cell type	Accuracy	Adjusted rand index
	1	23000	10000	50	100~200	1	1
	2	23000	2000	30	5~50	1	1
	3	23000	10000	50	5~50	1	1
	4	23000	2000	10	5~50	1	1
	5	10000	10000	50	100~200	1	1
	6	10000	2000	50	100~200	1	1
	7	10000	2000	50	5~50	1	1
	8	10000	2000	10	5~50	1	1
	9	5000	100	10	5~50	1	1

### Sheet: Gene ontology analyses
	Sup. Table 2 Enriched Biological Process ontology terms in OPCs, oligodendrocytes, and the intermediate stage of cells. The top 10 Gene Ontology terms are shown for each cell type.
	OPC
	GO Term	Description	P-value	FDR q-value	Enrichment	N	B	n	b	Genes
	GO:0065007	biological regulation	5.01e-34	7.56e-30	1.34	17559	9491	985	713	[Hdac4 - histone deacetylase 4, Vav3 - vav 3 oncogene, Dennd1a - denn/madd domain containing 1a, Ikzf2 - ikaros family zinc finger 2, Epb4.1 - erythrocyte protein band 4.1, Dnmbp - dynamin binding protein, Kcnip1 - kv channel-interacting protein 1, Nkain3 - na+/k+ transporting atpase interacting 3, Stxbp4 - syntaxin binding protein 4, Tox2 - tox high mobility group box family member 2, Asic1 - ac…
	GO:0050789	regulation of biological process	1.63e-30	1.23e-26	1.34	17559	8977	985	676	[Hdac4 - histone deacetylase 4, Vav3 - vav 3 oncogene, Dennd1a - denn/madd domain containing 1a, Ikzf2 - ikaros family zinc finger 2, Epb4.1 - erythrocyte protein band 4.1, Dnmbp - dynamin binding protein, Kcnip1 - kv channel-interacting protein 1, Nkain3 - na+/k+ transporting atpase interacting 3, Stxbp4 - syntaxin binding protein 4, Tox2 - tox high mobility group box family member 2, Asic1 - ac…
	GO:0050794	regulation of cellular process	1.01e-28	5.08e-25	1.36	17559	8430	985	641	[Hdac4 - histone deacetylase 4, Vav3 - vav 3 oncogene, Dennd1a - denn/madd domain containing 1a, Ikzf2 - ikaros family zinc finger 2, Epb4.1 - erythrocyte protein band 4.1, Dnmbp - dynamin binding protein, Kcnip1 - kv channel-interacting protein 1, Stxbp4 - syntaxin binding protein 4, Tox2 - tox high mobility group box family member 2, Asic1 - acid-sensing (proton-gated) ion channel 1, Kntc1 - ki…
	GO:0051960	regulation of nervous system development	1.95e-24	7.37e-21	2.52	17559	970	985	137	[Robo1 - roundabout homolog 1 (drosophila), Aspm - asp (abnormal spindle)-like, microcephaly associated (drosophila), Ntn1 - netrin 1, Ntrk2 - neurotrophic tyrosine kinase, receptor, type 2, Ntrk3 - neurotrophic tyrosine kinase, receptor, type 3, Dpysl3 - dihydropyrimidinase-like 3, Kif14 - kinesin family member 14, Csmd3 - cub and sushi multiple domains 3, Camk2b - calcium/calmodulin-dependent p…
	GO:0045664	regulation of neuron differentiation	2e-22	6.04e-19	2.73	17559	719	985	110	[Robo1 - roundabout homolog 1 (drosophila), Aspm - asp (abnormal spindle)-like, microcephaly associated (drosophila), Ntn1 - netrin 1, Ntrk2 - neurotrophic tyrosine kinase, receptor, type 2, Dpysl3 - dihydropyrimidinase-like 3, Ntrk3 - neurotrophic tyrosine kinase, receptor, type 3, Csmd3 - cub and sushi multiple domains 3, Camk2b - calcium/calmodulin-dependent protein kinase ii, beta, Nlgn1 - ne…
	GO:0007399	nervous system development	3.06e-22	7.69e-19	3.57	17559	369	985	74	[Robo1 - roundabout homolog 1 (drosophila), Enah - enabled homolog (drosophila), Ntrk2 - neurotrophic tyrosine kinase, receptor, type 2, Ntrk3 - neurotrophic tyrosine kinase, receptor, type 3, Dpysl3 - dihydropyrimidinase-like 3, Vps13a - vacuolar protein sorting 13a (yeast), Enc1 - ectodermal-neural cortex 1, Slc1a2 - solute carrier family 1 (glial high affinity glutamate transporter), member 2,…
	GO:2000026	regulation of multicellular organismal development	6.94e-22	1.5e-18	1.93	17559	1918	985	208	[Robo1 - roundabout homolog 1 (drosophila), Hdac4 - histone deacetylase 4, Aspm - asp (abnormal spindle)-like, microcephaly associated (drosophila), Ntn1 - netrin 1, Ntrk2 - neurotrophic tyrosine kinase, receptor, type 2, Ntrk3 - neurotrophic tyrosine kinase, receptor, type 3, Camk2b - calcium/calmodulin-dependent protein kinase ii, beta, Fanca - fanconi anemia, complementation group a, Nrg3 - ne…
	GO:0010975	regulation of neuron projection development	6.84e-21	1.29e-17	2.92	17559	562	985	92	[Robo1 - roundabout homolog 1 (drosophila), Shank2 - sh3/ankyrin domain gene 2, Ntm - neurotrimin, Ntn1 - netrin 1, Neurl1a - neuralized homolog 1a (drosophila), Ntrk2 - neurotrophic tyrosine kinase, receptor, type 2, Ntrk3 - neurotrophic tyrosine kinase, receptor, type 3, Dpysl3 - dihydropyrimidinase-like 3, Csmd3 - cub and sushi multiple domains 3, Camk2b - calcium/calmodulin-dependent protein …
	GO:0050767	regulation of neurogenesis	9.9e-21	1.66e-17	2.46	17559	877	985	121	[Robo1 - roundabout homolog 1 (drosophila), Aspm - asp (abnormal spindle)-like, microcephaly associated (drosophila), Ntn1 - netrin 1, Ntrk2 - neurotrophic tyrosine kinase, receptor, type 2, Dpysl3 - dihydropyrimidinase-like 3, Ntrk3 - neurotrophic tyrosine kinase, receptor, type 3, Csmd3 - cub and sushi multiple domains 3, Camk2b - calcium/calmodulin-dependent protein kinase ii, beta, Nrg3 - neu…
	GO:0007610	behavior	1.07e-20	1.61e-17	2.86	17559	586	985	94	[Shank2 - sh3/ankyrin domain gene 2, Bcl2 - b cell leukemia/lymphoma 2, Unc79 - unc-79 homolog (c. elegans), Npas3 - neuronal pas domain protein 3, Abi2 - abl-interactor 2, Atxn1 - ataxin 1, Ntrk2 - neurotrophic tyrosine kinase, receptor, type 2, Camk4 - calcium/calmodulin-dependent protein kinase iv, Vps13a - vacuolar protein sorting 13a (yeast), Slc1a3 - solute carrier family 1 (glial high affi…
	Intermediate cell type
	GO Term	Description	P-value	FDR q-value	Enrichment	N	B	n	b	Genes
	GO:0051239	regulation of multicellular organismal process	6.74e-12	1.02e-07	1.82	17559	2799	421	122	[Calr - calreticulin, Adamts12 - a disintegrin-like and metallopeptidase (reprolysin type) with thrombospondin type 1 motif, 12, Mib1 - mindbomb homolog 1 (drosophila), Cyp2j6 - cytochrome p450, family 2, subfamily j, polypeptide 6, D8Ertd82e - dna segment, chr 8, erato doi 82, expressed, Pfn2 - profilin 2, Prkca - protein kinase c, alpha, Nr2f2 - nuclear receptor subfamily 2, group f, member 2, …
	GO:0051128	regulation of cellular component organization	4.79e-11	3.62e-07	1.89	17559	2296	421	104	[Calr - calreticulin, Mib1 - mindbomb homolog 1 (drosophila), D8Ertd82e - dna segment, chr 8, erato doi 82, expressed, Pfn2 - profilin 2, Prkca - protein kinase c, alpha, Macf1 - microtubule-actin crosslinking factor 1, Sh3bp4 - sh3-domain binding protein 4, Creb3l2 - camp responsive element binding protein 3-like 2, Prkcq - protein kinase c, theta, Kirrel - kin of irre like (drosophila), Map2 - …
	GO:0032502	developmental process	5.77e-11	2.9e-07	1.59	17559	4208	421	160	[Man1a2 - mannosidase, alpha, class 1a, member 2, Calr - calreticulin, Abi1 - abl-interactor 1, Mib1 - mindbomb homolog 1 (drosophila), Prmt3 - protein arginine n-methyltransferase 3, Slc4a8 - solute carrier family 4 (anion exchanger), member 8, Etl4 - enhancer trap locus 4, Prkca - protein kinase c, alpha, Nr2f2 - nuclear receptor subfamily 2, group f, member 2, Macf1 - microtubule-actin crossli…
	GO:0120035	regulation of plasma membrane bounded cell projection organization	3.49e-10	1.32e-06	2.75	17559	714	421	47	[Grlf1 - glucocorticoid receptor dna binding factor 1, Wasf2 - was protein family, member 2, Syne1 - spectrin repeat containing, nuclear envelope 1, Tbc1d24 - tbc1 domain family, member 24, D8Ertd82e - dna segment, chr 8, erato doi 82, expressed, Nf1 - neurofibromatosis 1, Sema3d - sema domain, immunoglobulin domain (ig), short basic domain, secreted, (semaphorin) 3d, Rap1gap - rap1 gtpase-activa…
	GO:0031344	regulation of cell projection organization	5.03e-10	1.52e-06	2.72	17559	722	421	47	[Grlf1 - glucocorticoid receptor dna binding factor 1, Wasf2 - was protein family, member 2, Syne1 - spectrin repeat containing, nuclear envelope 1, Tbc1d24 - tbc1 domain family, member 24, D8Ertd82e - dna segment, chr 8, erato doi 82, expressed, Nf1 - neurofibromatosis 1, Sema3d - sema domain, immunoglobulin domain (ig), short basic domain, secreted, (semaphorin) 3d, Rap1gap - rap1 gtpase-activa…
	GO:0050767	regulation of neurogenesis	5.26e-10	1.32e-06	2.52	17559	877	421	53	[Grlf1 - glucocorticoid receptor dna binding factor 1, Calr - calreticulin, Mib1 - mindbomb homolog 1 (drosophila), D8Ertd82e - dna segment, chr 8, erato doi 82, expressed, Nf1 - neurofibromatosis 1, Sirt2 - sirtuin 2, Nedd4 - neural precursor cell expressed, developmentally down-regulated 4, Zmynd8 - zinc finger, mynd-type containing 8, Creb3l2 - camp responsive element binding protein 3-like 2,…
	GO:0032989	cellular component morphogenesis	1.16e-09	2.5e-06	3.16	17559	475	421	36	[Grlf1 - glucocorticoid receptor dna binding factor 1, Wasf2 - was protein family, member 2, Atl1 - atlastin gtpase 1, Lamc1 - laminin, gamma 1, Pxn - paxillin, Abi1 - abl-interactor 1, Prmt3 - protein arginine n-methyltransferase 3, Cadm1 - cell adhesion molecule 1, Nckap1 - nck-associated protein 1, Cyfip2 - cytoplasmic fmr1 interacting protein 2, Prkca - protein kinase c, alpha, Prex2 - phosph…
	GO:0031175	neuron projection development	1.23e-09	2.31e-06	3.97	17559	284	421	27	[Grlf1 - glucocorticoid receptor dna binding factor 1, Ube4b - ubiquitination factor e4b, ufd2 homolog (s. cerevisiae), Lamc1 - laminin, gamma 1, Tbc1d24 - tbc1 domain family, member 24, Prmt3 - protein arginine n-methyltransferase 3, Atcay - ataxia, cerebellar, cayman type homolog (human), Nedd4 - neural precursor cell expressed, developmentally down-regulated 4, Cyfip2 - cytoplasmic fmr1 intera…
	GO:0120036	plasma membrane bounded cell projection organization	2.18e-09	3.66e-06	2.83	17559	605	421	41	[Grlf1 - glucocorticoid receptor dna binding factor 1, Ube4b - ubiquitination factor e4b, ufd2 homolog (s. cerevisiae), Wasf2 - was protein family, member 2, Lamc1 - laminin, gamma 1, Ehd3 - eh-domain containing 3, Pxn - paxillin, Abi1 - abl-interactor 1, Tbc1d24 - tbc1 domain family, member 24, Lima1 - lim domain and actin binding 1, Fgd4 - fyve, rhogef and ph domain containing 4, Prmt3 - protei…
	GO:0048589	developmental growth	2.28e-09	3.44e-06	3.63	17559	333	421	29	[Large - like-glycosyltransferase, Fubp1 - far upstream element (fuse) binding protein 1, Kmt2d - lysine (k)-specific methyltransferase 2d, Tcf7l2 - transcription factor 7 like 2, t cell specific, hmg box, Apba1 - amyloid beta (a4) precursor protein binding, family a, member 1, Cadm1 - cell adhesion molecule 1, Cyfip2 - cytoplasmic fmr1 interacting protein 2, Bmp4 - bone morphogenetic protein 4, …
	Oligodendrocyte
	GO Term	Description	P-value	FDR q-value	Enrichment	N	B	n	b	Genes
	GO:0050794	regulation of cellular process	4.94e-19	7.45e-15	1.27	17559	8430	1098	669	[Phactr4 - phosphatase and actin regulator 4, Aatk - apoptosis-associated tyrosine kinase, Fntb - farnesyltransferase, caax box, beta, Arhgef28 - rho guanine nucleotide exchange factor (gef) 28, Abca2 - atp-binding cassette, sub-family a (abc1), member 2, Mal - myelin and lymphocyte protein, t cell differentiation protein, Gsn - gelsolin, Secisbp2l - secis binding protein 2-like, Supt5 - suppress…
	GO:0065007	biological regulation	2.2e-18	1.66e-14	1.23	17559	9491	1098	731	[Rabgap1 - rab gtpase activating protein 1, Phactr4 - phosphatase and actin regulator 4, Aatk - apoptosis-associated tyrosine kinase, Fntb - farnesyltransferase, caax box, beta, Hps5 - hermansky-pudlak syndrome 5 homolog (human), Arhgef28 - rho guanine nucleotide exchange factor (gef) 28, Abca2 - atp-binding cassette, sub-family a (abc1), member 2, Mal - myelin and lymphocyte protein, t cell diff…
	GO:0050789	regulation of biological process	1.9e-17	9.57e-14	1.24	17559	8977	1098	696	[Phactr4 - phosphatase and actin regulator 4, Aatk - apoptosis-associated tyrosine kinase, Fntb - farnesyltransferase, caax box, beta, Arhgef28 - rho guanine nucleotide exchange factor (gef) 28, Abca2 - atp-binding cassette, sub-family a (abc1), member 2, Mal - myelin and lymphocyte protein, t cell differentiation protein, Gsn - gelsolin, Secisbp2l - secis binding protein 2-like, Supt5 - suppress…
	GO:0009987	cellular process	1.93e-16	7.27e-13	1.17	17559	11602	1098	846	[Phactr4 - phosphatase and actin regulator 4, Aatk - apoptosis-associated tyrosine kinase, Ddx26b - dead/h (asp-glu-ala-asp/his) box polypeptide 26b, Secisbp2l - secis binding protein 2-like, Abl1 - c-abl oncogene 1, non-receptor tyrosine kinase, Dis3l2 - dis3 mitotic control homolog (s. cerevisiae)-like 2, Atg10 - autophagy related 10, Hmgcs1 - 3-hydroxy-3-methylglutaryl-coenzyme a synthase 1, C…
	GO:0051128	regulation of cellular component organization	1.9e-15	5.73e-12	1.64	17559	2296	1098	235	[Rock1 - rho-associated coiled-coil containing protein kinase 1, Aatk - apoptosis-associated tyrosine kinase, Gsn - gelsolin, Faf1 - fas-associated factor 1, Supt6 - suppressor of ty 6, Abl1 - c-abl oncogene 1, non-receptor tyrosine kinase, Ptk2 - ptk2 protein tyrosine kinase 2, Fscn1 - fascin homolog 1, actin bundling protein (strongylocentrotus purpuratus), Coro1c - coronin, actin binding prote…
	GO:0007010	cytoskeleton organization	6.52e-15	1.64e-11	2.22	17559	758	1098	105	[Phactr4 - phosphatase and actin regulator 4, Rock1 - rho-associated coiled-coil containing protein kinase 1, Rap1gds1 - rap1, gtp-gdp dissociation stimulator 1, Arhgef28 - rho guanine nucleotide exchange factor (gef) 28, Dicer1 - dicer 1, ribonuclease type iii, Abl1 - c-abl oncogene 1, non-receptor tyrosine kinase, Ptk2 - ptk2 protein tyrosine kinase 2, Syne3 - spectrin repeat containing, nuclea…
	GO:0016043	cellular component organization	8.97e-15	1.93e-11	1.41	17559	4244	1098	375	[Rock1 - rho-associated coiled-coil containing protein kinase 1, Phactr4 - phosphatase and actin regulator 4, Hps5 - hermansky-pudlak syndrome 5 homolog (human), Arhgef28 - rho guanine nucleotide exchange factor (gef) 28, Gsn - gelsolin, Supt6 - suppressor of ty 6, Abl1 - c-abl oncogene 1, non-receptor tyrosine kinase, Ptk2 - ptk2 protein tyrosine kinase 2, Fscn1 - fascin homolog 1, actin bundlin…
	GO:0071840	cellular component organization or biogenesis	1.79e-14	3.38e-11	1.4	17559	4320	1098	379	[Rock1 - rho-associated coiled-coil containing protein kinase 1, Phactr4 - phosphatase and actin regulator 4, Hps5 - hermansky-pudlak syndrome 5 homolog (human), Arhgef28 - rho guanine nucleotide exchange factor (gef) 28, Gsn - gelsolin, Supt6 - suppressor of ty 6, Abl1 - c-abl oncogene 1, non-receptor tyrosine kinase, Ptk2 - ptk2 protein tyrosine kinase 2, Fscn1 - fascin homolog 1, actin bundlin…
	GO:0016126	sterol biosynthetic process	1.06e-12	1.77e-09	7.78	17559	37	1098	18	[Hsd17b7 - hydroxysteroid (17-beta) dehydrogenase 7, Cyp51 - cytochrome p450, family 51, Mvd - mevalonate (diphospho) decarboxylase, Lss - lanosterol synthase, Fdft1 - farnesyl diphosphate farnesyl transferase 1, Insig1 - insulin induced gene 1, 0610007P14Rik - riken cdna 0610007p14 gene, Hmgcr - 3-hydroxy-3-methylglutaryl-coenzyme a reductase, Sc4mol - sterol-c4-methyl oxidase-like, Fdps - farne…
	GO:1902653	secondary alcohol biosynthetic process	3.11e-12	4.69e-09	8.53	17559	30	1098	16	[Hsd17b7 - hydroxysteroid (17-beta) dehydrogenase 7, Cyp51 - cytochrome p450, family 51, Mvd - mevalonate (diphospho) decarboxylase, Lss - lanosterol synthase, Fdft1 - farnesyl diphosphate farnesyl transferase 1, Insig1 - insulin induced gene 1, 0610007P14Rik - riken cdna 0610007p14 gene, Hmgcr - 3-hydroxy-3-methylglutaryl-coenzyme a reductase, Hmgcs1 - 3-hydroxy-3-methylglutaryl-coenzyme a synth…
